# Host cell factors important for BHV-1 cell entry revealed by genome-wide CRISPR knockout screen

**DOI:** 10.1101/2020.06.18.160523

**Authors:** Wenfang Spring Tan, Enguang Rong, Inga Dry, Simon Lillico, Andy Law, Bruce Whitelaw, Robert G. Dalziel

## Abstract

In order to identify host factors that impact Bovine Herpes Virus Type 1 (BHV-1) infection we previously applied a genome wide CRISPR knockout screen with a library covering all bovine protein coding genes. We compiled a list of both pro-viral and anti-viral proteins involved in BHV-1 replication; here we provide further analysis of those that are potentially involved in viral entry into the host cell. These entry related factors include the cell surface proteins PVR and PVRL2, a group of enzymes directly or indirectly associated with the biosynthesis of Heparan Sulfate Proteoglycans (HSPG), and proteins that reside in the Golgi apparatus engaging in intra-Golgi trafficking. For the first time, we provide evidence that PVRL2 serves a receptor for BHV-1, mediating more efficient entry than the previously identified PVR. By knocking out two enzymes that catalyze HSPG chain elongation, HST2ST1 and GLCE, we demonstrated the significance of HSPG in BHV-1 entry. Another intriguing cluster of genes, COG1, COG2 and COG4-7 encodes for six subunits of the conserved oligomeric Golgi (COG) complex. MDBK cells lacking COG6 were less infectable by BHV-1 but release newly produced virions more efficiently as evidenced by fewer but bigger plaques compared to control cells, suggesting impaired HSPG biosynthesis. To facilitate candidate validation, we devised a one-step multiplex CRISPR interference (CRISPRi) system named CRISPR3i that enables quick and simultaneous deployment of three CRISPRs for efficient gene inactivation. Using CRISPR3i, we verified an additional 23 candidates, with many implicated in cellular entry.
