## supplementary file 2 for "Host cell factors important for BHV-1 cell entry revealed by genome-wide CRISPR knockout screen"

### Sheet: CRISPR3i sequences
CRISPRi sequences are underscored
Sequence Name	Sequence
3iG1_OR2A25::107246266+:NC_037331.1	CAC CGT GAC AAG AAG AAG TAC ATG GTT
3iG1_OR2A25::107246266-:NC_037331.1	CTT AAA CCA TGT ACT TCT TCT TGT CAC
3iG2_OR2A25::107246295+:NC_037331.1	ATC TGG TGT AGG CCA TGT CAA CAA GTT TAA
3iG2_OR2A25::107246295-:NC_037331.1	GCT CTT AAA CTT GTT GAC ATG GCC TAC ACC
3iG3_OR2A25::107246419+:NC_037331.1	TGT TGA CTG AGT GTC TGC TGC TGG
3iG3_OR2A25::107246419-:NC_037331.1	AAA CCC AGC AGC AGA CAC TCA GTC
3iG1_PTAR1::45886631+:NC_037335.1	CAC CGA TAC CTA GCT TCA GGA CAC GTT
3iG1_PTAR1::45886631-:NC_037335.1	CTT AAA CGT GTC CTG AAG CTA GGT ATC
3iG2_PTAR1::45886607+:NC_037335.1	ATC TGA ACC AGG ACT ATG GGA CTC GTT TAA
3iG2_PTAR1::45886607-:NC_037335.1	GCT CTT AAA CGA GTC CCA TAG TCC TGG TTC
3iG3_PTAR1::45886540+:NC_037335.1	TGT TGG GAG CTT GTT GTG GAC ATA
3iG3_PTAR1::45886540-:NC_037335.1	AAA CTA TGT CCA CAA CAA GCT CCC
3iG1_PTEN::9465989+:NC_037353.1	CAC CGT GAG AGT TGA GCC GCT GCG GTT
3iG1_PTEN::9465989-:NC_037353.1	CTT AAA CCG CAG CGG CTC AAC TCT CAC
3iG2_PTEN::9465962+:NC_037353.1	ATC TGC ATG GCT GCA GCT TCC GAG GTT TAA
3iG2_PTEN::9465962-:NC_037353.1	GCT CTT AAA CCT CGG AAG CTG CAG CCA TGC
3iG3_PTEN::9466011+:NC_037353.1	TGT TGC GAG GCC GGG CTC AGG CGA
3iG3_PTEN::9466011-:NC_037353.1	AAA CTC GCC TGA GCC CGG CCT CGC
3iG1_RGP1::59917620+:NC_037335.1	CAC CGA AAC GGG CGT TCA GTA CCA GTT
3iG1_RGP1::59917620-:NC_037335.1	CTT AAA CTG GTA CTG AAC GCC CGT TTC
3iG2_RGP1::59917600+:NC_037335.1	ATC TGG CGC TTC CCT CTG ACA CCG GTT TAA
3iG2_RGP1::59917600-:NC_037335.1	GCT CTT AAA CCG GTG TCA GAG GGA AGC GCC
3iG3_RGP1::59917371+:NC_037335.1	TGT TGG TAT CCG AGC TTG GGC GCG
3iG3_RGP1::59917371-:NC_037335.1	AAA CCG CGC CCA AGC TCG GAT ACC
3iG1_RIPK3::20832785+:NC_037337.1	CAC CGG CGC TGA GCC GAG TCA CGG GTT
3iG1_RIPK3::20832785-:NC_037337.1	CTT AAA CCC GTG ACT CGG CTC AGC GCC
3iG2_RIPK3::20832722+:NC_037337.1	ATC TGG CGC CTC GTG CCA AGA CCA GTT TAA
3iG2_RIPK3::20832722-:NC_037337.1	GCT CTT AAA CTG GTC TTG GCA CGA GGC GCC
3iG3_RIPK3::20832618+:NC_037337.1	TGT TGC TCT TTC ATC CAT CCG TGG
3iG3_RIPK3::20832618-:NC_037337.1	AAA CCC ACG GAT GGA TGA AAG AGC
3iG1_RNGTT::61102289+:NC_037336.1	CAC CGT CAC AAC AAG ATC CCG CCG GTT
3iG1_RNGTT::61102289-:NC_037336.1	CTT AAA CCG GCG GGA TCT TGT TGT GAC
3iG2_RNGTT::61102306+:NC_037336.1	ATC TGG ACA GTT TAG CCA CCG CGG GTT TAA
3iG2_RNGTT::61102306-:NC_037336.1	GCT CTT AAA CCC GCG GTG GCT AAA CTG TCC
3iG3_RNGTT::61102207+:NC_037336.1	TGT TGT GGT TCA GAG CGG ACC GCG
3iG3_RNGTT::61102207-:NC_037336.1	AAA CCG CGG TCC GCT CTG AAC CAC
3iG1_SLC30A1::71867793+:NC_037343.1	CAC CGG GCT CGG GAG TCT GCC GCG GTT
3iG1_SLC30A1::71867793-:NC_037343.1	CTT AAA CCG CGG CAG ACT CCC GAG CCC
3iG2_SLC30A1::71867428+:NC_037343.1	ATC TGT CCT CGG TCC GGG CCA CAC GTT TAA
3iG2_SLC30A1::71867428-:NC_037343.1	GCT CTT AAA CGT GTG GCC CGG ACC GAG GAC
3iG3_SLC30A1::71867510+:NC_037343.1	TGT TGG ACC GGC AGC TCA GCG CTG
3iG3_SLC30A1::71867510-:NC_037343.1	AAA CCA GCG CTG AGC TGC CGG TCC
3iG1_SLC35B2::17762949+:NC_037350.1	CAC CGG GAT CGG GAG AGA AGT CGC GTT
3iG1_SLC35B2::17762949-:NC_037350.1	CTT AAA CGC GAC TTC TCT CCC GAT CCC
3iG2_SLC35B2::17763261+:NC_037350.1	ATC TGT TGC ACT TCC GCT GGC CGG GTT TAA
3iG2_SLC35B2::17763261-:NC_037350.1	GCT CTT AAA CCC GGC CAG CGG AAG TGC AAC
3iG3_SLC35B2::17762887+:NC_037350.1	TGT TGA GGG CGC CGC GCC TCC AAC
3iG3_SLC35B2::17762887-:NC_037350.1	AAA CGT TGG AGG CGC GGC GCC CTC
3iG1_SLC39A9::81185607+:NC_037337.1	CAC CGC TCC TCC AAG TCT AGA GTG GTT
3iG1_SLC39A9::81185607-:NC_037337.1	CTT AAA CCA CTC TAG ACT TGG AGG AGC
3iG2_SLC39A9::81185495+:NC_037337.1	ATC TGC ATG TTA CTC CAC TCC GAG GTT TAA
3iG2_SLC39A9::81185495-:NC_037337.1	GCT CTT AAA CCT CGG AGT GGA GTA ACA TGC
3iG3_SLC39A9::81185759+:NC_037337.1	TGT TGC CAC AAG CAA TGT TCC CGA
3iG3_SLC39A9::81185759-:NC_037337.1	AAA CTC GGG AAC ATT GCT TGT GGC
3iG1_SRF::16774988+:NC_037350.1	CAC CGG GGT TCG CAG CGG TAA CGG GTT
3iG1_SRF::16774988-:NC_037350.1	CTT AAA CCC GTT ACC GCT GCG AAC CCC
3iG2_SRF::16775111+:NC_037350.1	ATC TGG GCG CTC AAT GCA GGA GGG GTT TAA
3iG2_SRF::16775111-:NC_037350.1	GCT CTT AAA CCC CTC CTG CAT TGA GCG CCC
3iG3_SRF::16775048+:NC_037350.1	TGT TGT GAA CCG GGA AGC CGA TGG
3iG3_SRF::16775048-:NC_037350.1	AAA CCC ATC GGC TTC CCG GTT CAC
3iG1_SUMO2::56285516+:NC_037346.1	CAC CGC TTG TGT GCT CGT TCC GTG GTT
3iG1_SUMO2::56285516-:NC_037346.1	CTT AAA CCA CGG AAC GAG CAC ACA AGC
3iG2_SUMO2::56285849+:NC_037346.1	ATC TGG AGT TGG GCG GGC GAA TCG GTT TAA
3iG2_SUMO2::56285849-:NC_037346.1	GCT CTT AAA CCG ATT CGC CCG CCC AAC TCC
3iG3_SUMO2::56285604+:NC_037346.1	TGT TGC CCA AGG TGA GCT CGG CGC
3iG3_SUMO2::56285604-:NC_037346.1	AAA CGC GCC GAG CTC ACC TTG GGC
3iG1_TARDBP::42605317+:NC_037343.1	CAC CGG CTG CTA CGA AGC CCG ACA GTT
3iG1_TARDBP::42605317-:NC_037343.1	CTT AAA CTG TCG GGC TTC GTA GCA GCC
3iG2_TARDBP::42605293+:NC_037343.1	ATC TGC ATC TGC AAC TCA CCC GCT GTT TAA
3iG2_TARDBP::42605293-:NC_037343.1	GCT CTT AAA CAG CGG GTG AGT TGC AGA TGC
3iG3_TARDBP::42605018+:NC_037343.1	TGT TGC AGG CCC TAA ACT CCG TCC
3iG3_TARDBP::42605018-:NC_037343.1	AAA CGG ACG GAG TTT AGG GCC TGC
3iG1_TELO2::1174186+:NC_037352.1	CAC CGC AGC GGA CAG GGA CCA CGT GTT
3iG1_TELO2::1174186-:NC_037352.1	CTT AAA CAC GTG GTC CCT GTC CGC TGC
3iG2_TELO2::1174202+:NC_037352.1	ATC TGA GCC CAC CTA GTG GCG CAG GTT TAA
3iG2_TELO2::1174202-:NC_037352.1	GCT CTT AAA CCT GCG CCA CTA GGT GGG CTC
3iG3_TELO2::1174342+:NC_037352.1	TGT TGG ACA CTA GAT CGG GAC CCA
3iG3_TELO2::1174342-:NC_037352.1	AAA CTG GGT CCC GAT CTA GTG TCC
3iG1_TM9SF2::76343648+:NC_037339.1	CAC CGG CGC CCG TCA ACT TCT GCG GTT
3iG1_TM9SF2::76343648-:NC_037339.1	CTT AAA CCG CAG AAG TTG ACG GGC GCC
3iG2_TM9SF2::76343397+:NC_037339.1	ATC TGA CCG GAA CTC TCC GTC GCG GTT TAA
3iG2_TM9SF2::76343397-:NC_037339.1	GCT CTT AAA CCG CGA CGG AGA GTT CCG GTC
3iG3_TM9SF2::76343686+:NC_037339.1	TGT TGG CGC CCA CCT TGC ACT CGT
3iG3_TM9SF2::76343686-:NC_037339.1	AAA CAC GAG TGC AAG GTG GGC GCC
3iG1_TMED2::52090946+:NC_037344.1	CAC CGC AGC TAT CCG AGT CCT GGG GTT
3iG1_TMED2::52090946-:NC_037344.1	CTT AAA CCC CAG GAC TCG GAT AGC TGC
3iG2_TMED2::52091065+:NC_037344.1	ATC TGT TCC TGG ACA TCG ACG TGG GTT TAA
3iG2_TMED2::52091065-:NC_037344.1	GCT CTT AAA CCC ACG TCG ATG TCC AGG AAC
3iG3_TMED2::52091089+:NC_037344.1	TGT TGC TCG GCC ACC TCA AAG ATG
3iG3_TMED2::52091089-:NC_037344.1	AAA CCA TCT TTG AGG TGG CCG AGC
3iG1_TMEM165::70838793+:NC_037333.1	CAC CGC AAC AGA GGA CGT GAG ACA GTT
3iG1_TMEM165::70838793-:NC_037333.1	CTT AAA CTG TCT CAC GTC CTC TGT TGC
3iG2_TMEM165::70839078+:NC_037333.1	ATC TGT GGC GGT TCC TTG TTC CGG GTT TAA
3iG2_TMEM165::70839078-:NC_037333.1	GCT CTT AAA CCC GGA ACA AGG AAC CGC CAC
3iG3_TMEM165::70838985+:NC_037333.1	TGT TGC AGC CCG GGC GCA GAT GCG
3iG3_TMEM165::70838985-:NC_037333.1	AAA CCG CAT CTG CGC CCG GGC TGC
3iG1_TMEM41B::43311362+:NC_037342.1	CAC CGG GAT CCT TAC AAC ACC CAG GTT
3iG1_TMEM41B::43311362-:NC_037342.1	CTT AAA CCT GGG TGT TGT AAG GAT CCC
3iG2_TMEM41B::43311459+:NC_037342.1	ATC TGG TCG AAA GAT CGC AAA CGG GTT TAA
3iG2_TMEM41B::43311459-:NC_037342.1	GCT CTT AAA CCC GTT TGC GAT CTT TCG ACC
3iG3_TMEM41B::43311568+:NC_037342.1	TGT TGA GAC CTG GGA ACC AGC GCG
3iG3_TMEM41B::43311568-:NC_037342.1	AAA CCG CGC TGG TTC CCA GGT CTC
3iG1_TP53::27388075+:NC_037346.1	CAC CGA ACT CGA AGC TAA ACA CTT GTT
3iG1_TP53::27388075-:NC_037346.1	CTT AAA CAA GTG TTT AGC TTC GAG TTC
3iG2_TP53::27388296+:NC_037346.1	ATC TGG AGC TTA CCC GAA GCT CAG GTT TAA
3iG2_TP53::27388296-:NC_037346.1	GCT CTT AAA CCT GAG CTT CGG GTA AGC TCC
3iG3_TP53::27388351+:NC_037346.1	TGT TGG TCG GAC GCT AGA TGA CCC
3iG3_TP53::27388351-:NC_037346.1	AAA CGG GTC ATC TAG CGT CCG ACC
3iG1_TRAPPC5::16526243+:NC_037334.1	CAC CGG GAC CAG ACA ACG GAA CCG GTT
3iG1_TRAPPC5::16526243-:NC_037334.1	CTT AAA CCG GTT CCG TTG TCT GGT CCC
3iG2_TRAPPC5::16526038+:NC_037334.1	ATC TGA GCA GCT CGG CCA AAT CGG GTT TAA
3iG2_TRAPPC5::16526038-:NC_037334.1	GCT CTT AAA CCC GAT TTG GCC GAG CTG CTC
3iG3_TRAPPC5::16526269+:NC_037334.1	TGT TGG GAT CCC GTG ACC TCG GCG
3iG3_TRAPPC5::16526269-:NC_037334.1	AAA CCG CCG AGG TCA CGG GAT CCC
3iG1_TTC4::91562612+:NC_037330.1	CAC CGT GGC AGC GCC AAA CCT TGG GTT
3iG1_TTC4::91562612-:NC_037330.1	CTT AAA CCC AAG GTT TGG CGC TGC CAC
3iG2_TTC4::91562725+:NC_037330.1	ATC TGG GCT TCC ACG AGA GCC AGT GTT TAA
3iG2_TTC4::91562725-:NC_037330.1	GCT CTT AAA CAC TGG CTC TCG TGG AAG CCC
3iG3_TTC4::91562593+:NC_037330.1	TGT TGG TAG AAA CCA CCT ATC CAC
3iG3_TTC4::91562593-:NC_037330.1	AAA CGT GGA TAG GTG GTT TCT ACC
3iG1_UGDH::58620020+:NC_037333.1	CAC CGT AGA AGT GGT TGC AGC ACT GTT
3iG1_UGDH::58620020-:NC_037333.1	CTT AAA CAG TGC TGC AAC CAC TTC TAC
3iG2_UGDH::58620252+:NC_037333.1	ATC TGG GAG CAG GGA TGC AAC CGA GTT TAA
3iG2_UGDH::58620252-:NC_037333.1	GCT CTT AAA CTC GGT TGC ATC CCT GCT CCC
3iG3_UGDH::58620127+:NC_037333.1	TGT TGG CAT CCC GAG AAG GGT GTG
3iG3_UGDH::58620127-:NC_037333.1	AAA CCA CAC CCT TCT CGG GAT GCC
3iG1_UGP2::62288834+:NC_037338.1	CAC CGA AGA TAG TTA TGT ACT CGG GTT
3iG1_UGP2::62288834-:NC_037338.1	CTT AAA CCC GAG TAC ATA ACT ATC TTC
3iG2_UGP2::62288971+:NC_037338.1	ATC TGT TCT CAG CCG CAG AAC GCG GTT TAA
3iG2_UGP2::62288971-:NC_037338.1	GCT CTT AAA CCG CGT TCT GCG GCT GAG AAC
3iG3_UGP2::62288921+:NC_037338.1	TGT TGT TGC TAA AGT ATC TGT GGA
3iG3_UGP2::62288921-:NC_037338.1	AAA CTC CAC AGA TAC TTT AGC AAC
3iG1_UNC50::3824412+:NC_037338.1	CAC CGC TGC GTG CTC AAG GTA GCG GTT
3iG1_UNC50::3824412-:NC_037338.1	CTT AAA CCG CTA CCT TGA GCA CGC AGC
3iG2_UNC50::3824300+:NC_037338.1	ATC TGC CTA AGA CCG CGA ACT CGG GTT TAA
3iG2_UNC50::3824300-:NC_037338.1	GCT CTT AAA CCC GAG TTC GCG GTC TTA GGC
3iG3_UNC50::3824390+:NC_037338.1	TGT TGC CTG GCG CTC GGA TGA CCG
3iG3_UNC50::3824390-:NC_037338.1	AAA CCG GTC ATC CGA GCG CCA GGC
3iG1_USO1::90560842+:NC_037333.1	CAC CGA AGA TGA ATT TCC TCC GCG GTT
3iG1_USO1::90560842-:NC_037333.1	CTT AAA CCG CGG AGG AAA TTC ATC TTC
3iG2_USO1::90561015+:NC_037333.1	ATC TGG AGG CGG CAT GTA GAC TCC GTT TAA
3iG2_USO1::90561015-:NC_037333.1	GCT CTT AAA CGG AGT CTA CAT GCC GCC TCC
3iG3_USO1::90560819+:NC_037333.1	TGT TGG GTA GAG CCC GCG GCT GAG
3iG3_USO1::90560819-:NC_037333.1	AAA CCT CAG CCG CGG GCT CTA CCC
3iG1_XPO6::25727407+:NC_037352.1	CAC CGC CGC CGC TTC TGA ACG CGG GTT
3iG1_XPO6::25727407-:NC_037352.1	CTT AAA CCC GCG TTC AGA AGC GGC GGC
3iG2_XPO6::25727647+:NC_037352.1	ATC TGA AGT GGC GAG CGC TCG GCG GTT TAA
3iG2_XPO6::25727647-:NC_037352.1	GCT CTT AAA CCG CCG AGC GCT CGC CAC TTC
3iG3_XPO6::25727309+:NC_037352.1	TGT TGC TCG GAG GGC TGA CGA GGA
3iG3_XPO6::25727309-:NC_037352.1	AAA CTC CTC GTC AGC CCT CCG AGC
3iG1_ZBTB1::76649474+:NC_037337.1	CAC CGC CGG CCG CAG CAG GAA CCG GTT
3iG1_ZBTB1::76649474-:NC_037337.1	CTT AAA CCG GTT CCT GCT GCG GCC GGC
3iG2_ZBTB1::76649492+:NC_037337.1	ATC TGA TAA CTG GCA AAT ACT CAC GTT TAA
3iG2_ZBTB1::76649492-:NC_037337.1	GCT CTT AAA CGT GAG TAT TTG CCA GTT ATC
3iG3_ZBTB1::76649425+:NC_037337.1	TGT TGA AAT CGG CAG CGG GAA AGG
3iG3_ZBTB1::76649425-:NC_037337.1	AAA CCC TTT CCC GCT GCC GAT TTC
3iG1_ZEB1::33967997+:NC_037340.1	CAC CGA CAA GCG AGA GGA TCA TGG GTT
3iG1_ZEB1::33967997-:NC_037340.1	CTT AAA CCC ATG ATC CTC TCG CTT GTC
3iG2_ZEB1::33967661+:NC_037340.1	ATC TGG GCG GCT AAC GGT CCA GCG GTT TAA
3iG2_ZEB1::33967661-:NC_037340.1	GCT CTT AAA CCG CTG GAC CGT TAG CCG CCC
3iG3_ZEB1::33967705+:NC_037340.1	TGT TGA CCT GGT CTC TCC GCC TAG
3iG3_ZEB1::33967705-:NC_037340.1	AAA CCT AGG CGG AGA GAC CAG GTC
3iG1_nc_guide74+	CAC CGC GCG GCG TCC ATA TCA CGT GTT
3iG1_nc_guide74_	CTT AAA CAC GTG ATA TGG ACG CCG CGC
3iG2_nc_guide95+	ATC TGC GTA CTC GTA TAC TAC TCG GTT TAA
3iG2_nc_guide95-	GCT CTT AAA CCG AGT AGT ATA CGA GTA CGC
3iG3_nc_guide606+	TGT TGT GAC GCG TGG TCG AAC CGC
3iG3_nc_guide606-	AAA CGC GGT TCG ACC ACG CGT CAC
